# FAIR enough? Status of metabarcoding sequence read data and metadata in public archives

**DOI:** 10.1101/2021.09.23.461561

**Authors:** Christiane Hassenrück, Julia Matela, Tobias Poprick, Véronique Helfer, Massimiliano Molari, Raïssa Meyer, Pier Luigi Buttigieg, David Riedinger, Peter Woollard, Frank Krüger, Ivaylo Kostadinov

## Abstract

Metabarcoding is well established across research fields for characterising biological communities. However, empirical evidence suggests that data (re-)usability remains limited. Here, we systematically assess the FAIRness of publicly available metabarcoding data, and the compliance of the sequence data files with submission requirements. While minimal mandatory metadata, such as geographic information and collection date, were retrievable for ∼90% of the sequencing runs, interoperability was not always ensured, and other essential metadata about the environmental origin and amplified marker gene were frequently neither provided nor syntax-compliant. Overall, with ∼30% of runs exhibiting inconsistencies in their metadata and more than half not linkable to a scientific article to retrieve further information, a large amount of existing data sets will likely remain non-reusable. Furthermore, less than 10% of the sequence data itself was submitted in the format required by the data archive. To tackle the most immediate needs to improve FAIR sequence data management, we provide a list of suggestions for researchers, research institutions, reviewers, publishers, brokers and databases, that we believe will have a large positive impact on sequence data FAIRness.
