## Supplementary Table 1 for "FAIR enough? Status of metabarcoding sequence read data and metadata in public archives"

### Sheet: Description
Supplementary Table 1:
Chisquare frequency statistics to assess the impact of the choice of database through which the data were submitted (entry DB), the use of a MIxS checklist for submission (MIxS), or the use of the brokerage server GFBio (GFBio).
For each investigated metadata field, we provide information which metadata quality categories (as shown in figures 3-5) are significantly (p_adj) over- or underrepresented (residuals).
factor	Factor hypothesized to affect metadata quality (MIxS usage, entry database, GFBio brokerage)
metadata_field	Assessed metadata field
chisq	Chi-square statistic for the overall test
df	Degrees of freedom of the overall test
p	P value
padj	Bonferroni adjusted p values for multiple testing
categories	Metadata quality category
group	Levels of the tested factor (entry DB: ERR=ENA, DRR=DDBJ, SRR=NCBI; TRUE/FALSE for MIxS usage and GFBio brokerage)
residuals	Residuals of chi-square test indicating over- or underrepresentation of the respective metadata quality category per level of the tested factor

### Sheet: Chisquare_overall
factor	metadata_field	chisq	df	p	padj
entry DB	collection_date_available	477439	10	0	0
entry DB	lat_lon_available	377041	10	0	0
entry DB	country_available	456781	12	0	0
entry DB	z_coordinate	87303.4	12	0	0
entry DB	metadata_inconsistencies	35047	2	0	0
entry DB	check_env_broad	146905	8	0	0
entry DB	check_env_local	182406	8	0	0
entry DB	check_env_medium	160870	8	0	0
entry DB	env_tag_confidence	104260	8	0	0
entry DB	publication_available	80167.5	6	0	0
entry DB	target_gene_info	2.51498e+06	8	0	0
MIxS	collection_date_available	53515.2	6	0	0
MIxS	lat_lon_available	125873	5	0	0
MIxS	country_available	72600.7	6	0	0
MIxS	z_coordinate	886679	6	0	0
MIxS	metadata_inconsistencies	24361.8	1	0	0
MIxS	check_env_broad	2.69208e+06	4	0	0
MIxS	check_env_local	2.66531e+06	4	0	0
MIxS	check_env_medium	2.71939e+06	4	0	0
MIxS	env_tag_confidence	105615	4	0	0
MIxS	publication_available	17888.1	3	0	0
MIxS	target_gene_info	110399	4	0	0
GFBio	collection_date_available	1110.65	5	6.60139e-238	7.26153e-237
GFBio	lat_lon_available	5494.49	5	0	0
GFBio	country_available	1394.98	6	2.96104e-298	3.25714e-297
GFBio	z_coordinate	63899.9	6	0	0
GFBio	metadata_inconsistencies	3809.06	1	0	0
GFBio	check_env_broad	350853	4	0	0
GFBio	check_env_local	152436	4	0	0
GFBio	check_env_medium	42326.4	4	0	0
GFBio	env_tag_confidence	81455.3	4	0	0
GFBio	publication_available	3941.17	3	0	0
GFBio	target_gene_info	19295.6	4	0	0

### Sheet: Chisquare_posthoc
factor	metadata_field	categories	group	residuals	p_values	p_adj
entry DB	collection_date_available	no	DRR	22.3999	0	0
entry DB	collection_date_available	no	ERR	675.338	0	0
entry DB	collection_date_available	no	SRR	-635.864	0	0
entry DB	collection_date_available	xml_other	DRR	-12.2336	0	0
entry DB	collection_date_available	xml_other	ERR	97.9982	0	0
entry DB	collection_date_available	xml_other	SRR	-85.5741	0	0
entry DB	collection_date_available	xml_syntax	DRR	-8.25701	0	0
entry DB	collection_date_available	xml_syntax	ERR	-1.38071	0.1674	1
entry DB	collection_date_available	xml_syntax	SRR	4.85094	0	0
entry DB	collection_date_available	tsv_other	DRR	12.8095	0	0
entry DB	collection_date_available	tsv_other	ERR	-21.7831	0	0
entry DB	collection_date_available	tsv_other	SRR	14.6579	0	0
entry DB	collection_date_available	tsv_missing	DRR	-8.99657	0	0
entry DB	collection_date_available	tsv_missing	ERR	-106.464	0	0
entry DB	collection_date_available	tsv_missing	SRR	102.605	0	0
entry DB	collection_date_available	tsv_date	DRR	-8.14584	0	0
entry DB	collection_date_available	tsv_date	ERR	-371.72	0	0
entry DB	collection_date_available	tsv_date	SRR	348.183	0	0
entry DB	lat_lon_available	no	DRR	29.5033	0	0
entry DB	lat_lon_available	no	ERR	161.515	0	0
entry DB	lat_lon_available	no	SRR	-162.516	0	0
entry DB	lat_lon_available	xml_other	DRR	-13.7549	0	0
entry DB	lat_lon_available	xml_other	ERR	139.581	0	0
entry DB	lat_lon_available	xml_other	SRR	-123.472	0	0
entry DB	lat_lon_available	xml_missing	DRR	-23.2401	0	0
entry DB	lat_lon_available	xml_missing	ERR	319.105	0	0
entry DB	lat_lon_available	xml_missing	SRR	-285.826	0	0
entry DB	lat_lon_available	xml_dd	DRR	-17.3489	0	0
entry DB	lat_lon_available	xml_dd	ERR	270.826	0	0
entry DB	lat_lon_available	xml_dd	SRR	-243.609	0	0
entry DB	lat_lon_available	tsv_other	DRR	-19.4605	0	0
entry DB	lat_lon_available	tsv_other	ERR	366.11	0	0
entry DB	lat_lon_available	tsv_other	SRR	-331.044	0	0
entry DB	lat_lon_available	tsv_dd	DRR	-17.756	0	0
entry DB	lat_lon_available	tsv_dd	ERR	-326.295	0	0
entry DB	lat_lon_available	tsv_dd	SRR	310.221	0	0
entry DB	country_available	no	DRR	116.829	0	0
entry DB	country_available	no	ERR	642.141	0	0
entry DB	country_available	no	SRR	-645.92	0	0
entry DB	country_available	xml_other	DRR	-8.12248	0	0
entry DB	country_available	xml_other	ERR	13.8424	0	0
entry DB	country_available	xml_other	SRR	-9.32216	0	0
entry DB	country_available	xml_missing	DRR	-7.27227	0	0
entry DB	country_available	xml_missing	ERR	-106.806	0	0
entry DB	country_available	xml_missing	SRR	102.176	0	0
entry DB	country_available	xml_country	DRR	-5.96283	0	0
entry DB	country_available	xml_country	ERR	28.835	0	0
entry DB	country_available	xml_country	SRR	-24.1573	0	0
entry DB	country_available	tsv_other	DRR	-2.99502	0.0027	0.4617
entry DB	country_available	tsv_other	ERR	8.58429	0	0
entry DB	country_available	tsv_other	SRR	-6.66421	0	0
entry DB	country_available	tsv_missing	DRR	-34.806	0	0
entry DB	country_available	tsv_missing	ERR	-123.527	0	0
entry DB	country_available	tsv_missing	SRR	129.587	0	0
entry DB	country_available	tsv_country	DRR	-44.0371	0	0
entry DB	country_available	tsv_country	ERR	-253.578	0	0
entry DB	country_available	tsv_country	SRR	254.162	0	0
entry DB	z_coordinate	no	DRR	-126.673	0	0
entry DB	z_coordinate	no	ERR	-174.288	0	0
entry DB	z_coordinate	no	SRR	216.381	0	0
entry DB	z_coordinate	xml_other	DRR	-12.9658	0	0
entry DB	z_coordinate	xml_other	ERR	-26.5847	0	0
entry DB	z_coordinate	xml_other	SRR	30.2566	0	0
entry DB	z_coordinate	xml_missing	DRR	-9.54848	0	0
entry DB	z_coordinate	xml_missing	ERR	-22.7595	0	0
entry DB	z_coordinate	xml_missing	SRR	25.232	0	0
entry DB	z_coordinate	xml_number	DRR	-22.4427	0	0
entry DB	z_coordinate	xml_number	ERR	-25.1811	0	0
entry DB	z_coordinate	xml_number	SRR	33.0534	0	0
entry DB	z_coordinate	tsv_other	DRR	37.6859	0	0
entry DB	z_coordinate	tsv_other	ERR	-100.309	0	0
entry DB	z_coordinate	tsv_other	SRR	76.7094	0	0
entry DB	z_coordinate	tsv_missing	DRR	31.2925	0	0
entry DB	z_coordinate	tsv_missing	ERR	-34.2777	0	0
entry DB	z_coordinate	tsv_missing	SRR	18.25	0	0
entry DB	z_coordinate	tsv_number	DRR	121.753	0	0
entry DB	z_coordinate	tsv_number	ERR	237.771	0	0
entry DB	z_coordinate	tsv_number	SRR	-273.115	0	0
entry DB	metadata_inconsistencies	inconsistent (meta)data	DRR	-13.0843	0	0
entry DB	metadata_inconsistencies	inconsistent (meta)data	ERR	-185.671	0	0
entry DB	metadata_inconsistencies	inconsistent (meta)data	SRR	177.813	0	0
entry DB	metadata_inconsistencies	no inconsistencies found	DRR	13.0843	0	0
entry DB	metadata_inconsistencies	no inconsistencies found	ERR	185.671	0	0
entry DB	metadata_inconsistencies	no inconsistencies found	SRR	-177.813	0	0
entry DB	check_env_broad	no	DRR	-177.82	0	0
entry DB	check_env_broad	no	ERR	-302.904	0	0
entry DB	check_env_broad	no	SRR	357.752	0	0
entry DB	check_env_broad	filled	DRR	24.6084	0	0
entry DB	check_env_broad	filled	ERR	58.4632	0	0
entry DB	check_env_broad	filled	SRR	-64.8493	0	0
entry DB	check_env_broad	approx	DRR	-35.7193	0	0
entry DB	check_env_broad	approx	ERR	20.8608	0	0
entry DB	check_env_broad	approx	SRR	-3.89547	0.0001	0.0171
entry DB	check_env_broad	name_id	DRR	204.953	0	0
entry DB	check_env_broad	name_id	ERR	248.746	0	0
entry DB	check_env_broad	name_id	SRR	-319.271	0	0
entry DB	check_env_broad	syntax	DRR	-25.3339	0	0
entry DB	check_env_broad	syntax	ERR	107.14	0	0
entry DB	check_env_broad	syntax	SRR	-88.3848	0	0
entry DB	check_env_local	no	DRR	-204.446	0	0
entry DB	check_env_local	no	ERR	-308.457	0	0
entry DB	check_env_local	no	SRR	374.415	0	0
entry DB	check_env_local	filled	DRR	10.6881	0	0
entry DB	check_env_local	filled	ERR	46.6422	0	0
entry DB	check_env_local	filled	SRR	-47.869	0	0
entry DB	check_env_local	approx	DRR	117.431	0	0
entry DB	check_env_local	approx	ERR	6.11601	0	0
entry DB	check_env_local	approx	SRR	-56.4539	0	0
entry DB	check_env_local	name_id	DRR	207.084	0	0
entry DB	check_env_local	name_id	ERR	281.899	0	0
entry DB	check_env_local	name_id	SRR	-350.931	0	0
entry DB	check_env_local	syntax	DRR	-40.8568	0	0
entry DB	check_env_local	syntax	ERR	90.0072	0	0
entry DB	check_env_local	syntax	SRR	-65.7867	0	0
entry DB	check_env_medium	no	DRR	-209.032	0	0
entry DB	check_env_medium	no	ERR	-297.388	0	0
entry DB	check_env_medium	no	SRR	366.135	0	0
entry DB	check_env_medium	filled	DRR	46.2359	0	0
entry DB	check_env_medium	filled	ERR	85.3375	0	0
entry DB	check_env_medium	filled	SRR	-99.1201	0	0
entry DB	check_env_medium	approx	DRR	129.937	0	0
entry DB	check_env_medium	approx	ERR	41.6694	0	0
entry DB	check_env_medium	approx	SRR	-94.8273	0	0
entry DB	check_env_medium	name_id	DRR	-40.3539	0	0
entry DB	check_env_medium	name_id	ERR	-17.6097	0	0
entry DB	check_env_medium	name_id	SRR	33.7788	0	0
entry DB	check_env_medium	syntax	DRR	157.615	0	0
entry DB	check_env_medium	syntax	ERR	274.432	0	0
entry DB	check_env_medium	syntax	SRR	-322.615	0	0
entry DB	env_tag_confidence	no env tag	DRR	13.2662	0	0
entry DB	env_tag_confidence	no env tag	ERR	263.937	0	0
entry DB	env_tag_confidence	no env tag	SRR	-250.461	0	0
entry DB	env_tag_confidence	conflict	DRR	27.6463	0	0
entry DB	env_tag_confidence	conflict	ERR	-28.0295	0	0
entry DB	env_tag_confidence	conflict	SRR	14.0334	0	0
entry DB	env_tag_confidence	low	DRR	-79.6336	0	0
entry DB	env_tag_confidence	low	ERR	-175.102	0	0
entry DB	env_tag_confidence	low	SRR	196.793	0	0
entry DB	env_tag_confidence	medium	DRR	-31.3645	0	0
entry DB	env_tag_confidence	medium	ERR	-80.4283	0	0
entry DB	env_tag_confidence	medium	SRR	88.1371	0	0
entry DB	env_tag_confidence	high	DRR	117.198	0	0
entry DB	env_tag_confidence	high	ERR	-9.5878	0	0
entry DB	env_tag_confidence	high	SRR	-41.7924	0	0
entry DB	publication_available	not_found	DRR	178.366	0	0
entry DB	publication_available	not_found	ERR	-207.687	0	0
entry DB	publication_available	not_found	SRR	115.435	0	0
entry DB	publication_available	s2orc_found	DRR	-33.705	0	0
entry DB	publication_available	s2orc_found	ERR	34.0577	0	0
entry DB	publication_available	s2orc_found	SRR	-17.0028	0	0
entry DB	publication_available	pmc_found	DRR	-67.0936	0	0
entry DB	publication_available	pmc_found	ERR	172.878	0	0
entry DB	publication_available	pmc_found	SRR	-131.279	0	0
entry DB	publication_available	xref_found	DRR	-132.28	0	0
entry DB	publication_available	xref_found	ERR	86.8034	0	0
entry DB	publication_available	xref_found	SRR	-23.2803	0	0
entry DB	target_gene_info	no	DRR	599.16	0	0
entry DB	target_gene_info	no	ERR	1078.59	0	0
entry DB	target_gene_info	no	SRR	-1259.18	0	0
entry DB	target_gene_info	xml_other	DRR	-352.362	0	0
entry DB	target_gene_info	xml_other	ERR	-724.289	0	0
entry DB	target_gene_info	xml_other	SRR	823.943	0	0
entry DB	target_gene_info	xml_primers	DRR	-169.189	0	0
entry DB	target_gene_info	xml_primers	ERR	-318.817	0	0
entry DB	target_gene_info	xml_primers	SRR	368.775	0	0
entry DB	target_gene_info	tsv_other	DRR	317.439	0	0
entry DB	target_gene_info	tsv_other	ERR	709.618	0	0
entry DB	target_gene_info	tsv_other	SRR	-795.238	0	0
entry DB	target_gene_info	tsv_primers	DRR	-5.70607	0	0
entry DB	target_gene_info	tsv_primers	ERR	293.129	0	0
entry DB	target_gene_info	tsv_primers	SRR	-269.323	0	0
MIxS	collection_date_available	no	FALSE	224.645	0	0
MIxS	collection_date_available	no	TRUE	-224.645	0	0
MIxS	collection_date_available	xml_other	FALSE	42.1282	0	0
MIxS	collection_date_available	xml_other	TRUE	-42.1282	0	0
MIxS	collection_date_available	xml_missing	FALSE	-0.495306	0.6204	1
MIxS	collection_date_available	xml_missing	TRUE	0.495306	0.6204	1
MIxS	collection_date_available	xml_date	FALSE	25.0107	0	0
MIxS	collection_date_available	xml_date	TRUE	-25.0107	0	0
MIxS	collection_date_available	tsv_other	FALSE	-4.08602	0	0
MIxS	collection_date_available	tsv_other	TRUE	4.08602	0	0
MIxS	collection_date_available	tsv_missing	FALSE	11.3811	0	0
MIxS	collection_date_available	tsv_missing	TRUE	-11.3811	0	0
MIxS	collection_date_available	tsv_date	FALSE	-162.858	0	0
MIxS	collection_date_available	tsv_date	TRUE	162.858	0	0
MIxS	lat_lon_available	no	FALSE	337.206	0	0
MIxS	lat_lon_available	no	TRUE	-337.206	0	0
MIxS	lat_lon_available	xml_other	FALSE	8.23386	0	0
MIxS	lat_lon_available	xml_other	TRUE	-8.23386	0	0
MIxS	lat_lon_available	xml_missing	FALSE	-114.949	0	0
MIxS	lat_lon_available	xml_missing	TRUE	114.949	0	0
MIxS	lat_lon_available	xml_dd	FALSE	-17.5773	0	0
MIxS	lat_lon_available	xml_dd	TRUE	17.5773	0	0
MIxS	lat_lon_available	tsv_other	FALSE	-58.2165	0	0
MIxS	lat_lon_available	tsv_other	TRUE	58.2165	0	0
MIxS	lat_lon_available	tsv_dd	FALSE	-298.523	0	0
MIxS	lat_lon_available	tsv_dd	TRUE	298.523	0	0
MIxS	country_available	no	FALSE	190.541	0	0
MIxS	country_available	no	TRUE	-190.541	0	0
MIxS	country_available	xml_other	FALSE	-8.01946	0	0
MIxS	country_available	xml_other	TRUE	8.01946	0	0
MIxS	country_available	xml_missing	FALSE	27.0349	0	0
MIxS	country_available	xml_missing	TRUE	-27.0349	0	0
MIxS	country_available	xml_country	FALSE	16.0403	0	0
MIxS	country_available	xml_country	TRUE	-16.0403	0	0
MIxS	country_available	tsv_other	FALSE	13.8605	0	0
MIxS	country_available	tsv_other	TRUE	-13.8605	0	0
MIxS	country_available	tsv_missing	FALSE	177.392	0	0
MIxS	country_available	tsv_missing	TRUE	-177.392	0	0
MIxS	country_available	tsv_country	FALSE	-232.577	0	0
MIxS	country_available	tsv_country	TRUE	232.577	0	0
MIxS	z_coordinate	no	FALSE	913.954	0	0
MIxS	z_coordinate	no	TRUE	-913.954	0	0
MIxS	z_coordinate	xml_other	FALSE	-20.8318	0	0
MIxS	z_coordinate	xml_other	TRUE	20.8318	0	0
MIxS	z_coordinate	xml_missing	FALSE	-52.1241	0	0
MIxS	z_coordinate	xml_missing	TRUE	52.1241	0	0
MIxS	z_coordinate	xml_number	FALSE	84.7194	0	0
MIxS	z_coordinate	xml_number	TRUE	-84.7194	0	0
MIxS	z_coordinate	tsv_other	FALSE	-285.893	0	0
MIxS	z_coordinate	tsv_other	TRUE	285.893	0	0
MIxS	z_coordinate	tsv_missing	FALSE	-156.27	0	0
MIxS	z_coordinate	tsv_missing	TRUE	156.27	0	0
MIxS	z_coordinate	tsv_number	FALSE	-848.369	0	0
MIxS	z_coordinate	tsv_number	TRUE	848.369	0	0
MIxS	metadata_inconsistencies	inconsistent (meta)data	FALSE	156.084	0	0
MIxS	metadata_inconsistencies	inconsistent (meta)data	TRUE	-156.084	0	0
MIxS	metadata_inconsistencies	no inconsistencies found	FALSE	-156.084	0	0
MIxS	metadata_inconsistencies	no inconsistencies found	TRUE	156.084	0	0
MIxS	check_env_broad	no	FALSE	1640.54	0	0
MIxS	check_env_broad	no	TRUE	-1640.54	0	0
MIxS	check_env_broad	filled	FALSE	-432.761	0	0
MIxS	check_env_broad	filled	TRUE	432.761	0	0
MIxS	check_env_broad	approx	FALSE	-330.319	0	0
MIxS	check_env_broad	approx	TRUE	330.319	0	0
MIxS	check_env_broad	name_id	FALSE	-1288.58	0	0
MIxS	check_env_broad	name_id	TRUE	1288.58	0	0
MIxS	check_env_broad	syntax	FALSE	-416.765	0	0
MIxS	check_env_broad	syntax	TRUE	416.765	0	0
MIxS	check_env_local	no	FALSE	1632.43	0	0
MIxS	check_env_local	no	TRUE	-1632.43	0	0
MIxS	check_env_local	filled	FALSE	-442.433	0	0
MIxS	check_env_local	filled	TRUE	442.433	0	0
MIxS	check_env_local	approx	FALSE	-443.48	0	0
MIxS	check_env_local	approx	TRUE	443.48	0	0
MIxS	check_env_local	name_id	FALSE	-1060.87	0	0
MIxS	check_env_local	name_id	TRUE	1060.87	0	0
MIxS	check_env_local	syntax	FALSE	-643.534	0	0
MIxS	check_env_local	syntax	TRUE	643.534	0	0
MIxS	check_env_medium	no	FALSE	1648.06	0	0
MIxS	check_env_medium	no	TRUE	-1648.06	0	0
MIxS	check_env_medium	filled	FALSE	-394.33	0	0
MIxS	check_env_medium	filled	TRUE	394.33	0	0
MIxS	check_env_medium	approx	FALSE	-438.443	0	0
MIxS	check_env_medium	approx	TRUE	438.443	0	0
MIxS	check_env_medium	name_id	FALSE	-346.776	0	0
MIxS	check_env_medium	name_id	TRUE	346.776	0	0
MIxS	check_env_medium	syntax	FALSE	-1292.61	0	0
MIxS	check_env_medium	syntax	TRUE	1292.61	0	0
MIxS	env_tag_confidence	no env tag	FALSE	291.588	0	0
MIxS	env_tag_confidence	no env tag	TRUE	-291.588	0	0
MIxS	env_tag_confidence	conflict	FALSE	-69.0185	0	0
MIxS	env_tag_confidence	conflict	TRUE	69.0185	0	0
MIxS	env_tag_confidence	low	FALSE	55.2573	0	0
MIxS	env_tag_confidence	low	TRUE	-55.2573	0	0
MIxS	env_tag_confidence	medium	FALSE	-187.159	0	0
MIxS	env_tag_confidence	medium	TRUE	187.159	0	0
MIxS	env_tag_confidence	high	FALSE	-128.674	0	0
MIxS	env_tag_confidence	high	TRUE	128.674	0	0
MIxS	publication_available	not_found	FALSE	112.789	0	0
MIxS	publication_available	not_found	TRUE	-112.789	0	0
MIxS	publication_available	s2orc_found	FALSE	-62.8135	0	0
MIxS	publication_available	s2orc_found	TRUE	62.8135	0	0
MIxS	publication_available	pmc_found	FALSE	-93.8306	0	0
MIxS	publication_available	pmc_found	TRUE	93.8306	0	0
MIxS	publication_available	xref_found	FALSE	-29.0355	0	0
MIxS	publication_available	xref_found	TRUE	29.0355	0	0
MIxS	target_gene_info	no	FALSE	-103.367	0	0
MIxS	target_gene_info	no	TRUE	103.367	0	0
MIxS	target_gene_info	xml_other	FALSE	165.942	0	0
MIxS	target_gene_info	xml_other	TRUE	-165.942	0	0
MIxS	target_gene_info	xml_primers	FALSE	47.2363	0	0
MIxS	target_gene_info	xml_primers	TRUE	-47.2363	0	0
MIxS	target_gene_info	tsv_other	FALSE	-292.239	0	0
MIxS	target_gene_info	tsv_other	TRUE	292.239	0	0
MIxS	target_gene_info	tsv_primers	FALSE	-84.8885	0	0
MIxS	target_gene_info	tsv_primers	TRUE	84.8885	0	0
GFBio	collection_date_available	no	FALSE	17.1456	0	0
GFBio	collection_date_available	no	TRUE	-17.1456	0	0
GFBio	collection_date_available	xml_other	FALSE	5.38751	0	0
GFBio	collection_date_available	xml_other	TRUE	-5.38751	0	0
GFBio	collection_date_available	xml_syntax	FALSE	3.63627	0.0003	0.0342
GFBio	collection_date_available	xml_syntax	TRUE	-3.63627	0.0003	0.0342
GFBio	collection_date_available	tsv_other	FALSE	7.97093	0	0
GFBio	collection_date_available	tsv_other	TRUE	-7.97093	0	0
GFBio	collection_date_available	tsv_missing	FALSE	25.6669	0	0
GFBio	collection_date_available	tsv_missing	TRUE	-25.6669	0	0
GFBio	collection_date_available	tsv_date	FALSE	-33.0567	0	0
GFBio	collection_date_available	tsv_date	TRUE	33.0567	0	0
GFBio	lat_lon_available	no	FALSE	72.1963	0	0
GFBio	lat_lon_available	no	TRUE	-72.1963	0	0
GFBio	lat_lon_available	xml_other	FALSE	6.05746	0	0
GFBio	lat_lon_available	xml_other	TRUE	-6.05746	0	0
GFBio	lat_lon_available	xml_missing	FALSE	6.97429	0	0
GFBio	lat_lon_available	xml_missing	TRUE	-6.97429	0	0
GFBio	lat_lon_available	xml_dd	FALSE	4.73679	0	0
GFBio	lat_lon_available	xml_dd	TRUE	-4.73679	0	0
GFBio	lat_lon_available	tsv_other	FALSE	4.11637	0	0
GFBio	lat_lon_available	tsv_other	TRUE	-4.11637	0	0
GFBio	lat_lon_available	tsv_dd	FALSE	-73.8686	0	0
GFBio	lat_lon_available	tsv_dd	TRUE	73.8686	0	0
GFBio	country_available	no	FALSE	9.04437	0	0
GFBio	country_available	no	TRUE	-9.04437	0	0
GFBio	country_available	xml_other	FALSE	3.57703	0.0003	0.0342
GFBio	country_available	xml_other	TRUE	-3.57703	0.0003	0.0342
GFBio	country_available	xml_missing	FALSE	24.7254	0	0
GFBio	country_available	xml_missing	TRUE	-24.7254	0	0
GFBio	country_available	xml_country	FALSE	2.62595	0.0086	0.9804
GFBio	country_available	xml_country	TRUE	-2.62595	0.0086	0.9804
GFBio	country_available	tsv_other	FALSE	7.44819	0	0
GFBio	country_available	tsv_other	TRUE	-7.44819	0	0
GFBio	country_available	tsv_missing	FALSE	23.1037	0	0
GFBio	country_available	tsv_missing	TRUE	-23.1037	0	0
GFBio	country_available	tsv_country	FALSE	-35.2243	0	0
GFBio	country_available	tsv_country	TRUE	35.2243	0	0
GFBio	z_coordinate	no	FALSE	228.362	0	0
GFBio	z_coordinate	no	TRUE	-228.362	0	0
GFBio	z_coordinate	xml_other	FALSE	5.70995	0	0
GFBio	z_coordinate	xml_other	TRUE	-5.70995	0	0
GFBio	z_coordinate	xml_missing	FALSE	4.20502	0	0
GFBio	z_coordinate	xml_missing	TRUE	-4.20502	0	0
GFBio	z_coordinate	xml_number	FALSE	9.88346	0	0
GFBio	z_coordinate	xml_number	TRUE	-9.88346	0	0
GFBio	z_coordinate	tsv_other	FALSE	18.9048	0	0
GFBio	z_coordinate	tsv_other	TRUE	-18.9048	0	0
GFBio	z_coordinate	tsv_missing	FALSE	0.865202	0.3869	1
GFBio	z_coordinate	tsv_missing	TRUE	-0.865202	0.3869	1
GFBio	z_coordinate	tsv_number	FALSE	-252.649	0	0
GFBio	z_coordinate	tsv_number	TRUE	252.649	0	0
GFBio	metadata_inconsistencies	inconsistent (meta)data	FALSE	61.7264	0	0
GFBio	metadata_inconsistencies	inconsistent (meta)data	TRUE	-61.7264	0	0
GFBio	metadata_inconsistencies	no inconsistencies found	FALSE	-61.7264	0	0
GFBio	metadata_inconsistencies	no inconsistencies found	TRUE	61.7264	0	0
GFBio	check_env_broad	no	FALSE	159.541	0	0
GFBio	check_env_broad	no	TRUE	-159.541	0	0
GFBio	check_env_broad	filled	FALSE	28.3612	0	0
GFBio	check_env_broad	filled	TRUE	-28.3612	0	0
GFBio	check_env_broad	approx	FALSE	20.0626	0	0
GFBio	check_env_broad	approx	TRUE	-20.0626	0	0
GFBio	check_env_broad	name_id	FALSE	60.9994	0	0
GFBio	check_env_broad	name_id	TRUE	-60.9994	0	0
GFBio	check_env_broad	syntax	FALSE	-592.196	0	0
GFBio	check_env_broad	syntax	TRUE	592.196	0	0
GFBio	check_env_local	no	FALSE	161.073	0	0
GFBio	check_env_local	no	TRUE	-161.073	0	0
GFBio	check_env_local	filled	FALSE	27.5714	0	0
GFBio	check_env_local	filled	TRUE	-27.5714	0	0
GFBio	check_env_local	approx	FALSE	28.5044	0	0
GFBio	check_env_local	approx	TRUE	-28.5044	0	0
GFBio	check_env_local	name_id	FALSE	46.8704	0	0
GFBio	check_env_local	name_id	TRUE	-46.8704	0	0
GFBio	check_env_local	syntax	FALSE	-390.187	0	0
GFBio	check_env_local	syntax	TRUE	390.187	0	0
GFBio	check_env_medium	no	FALSE	158.355	0	0
GFBio	check_env_medium	no	TRUE	-158.355	0	0
GFBio	check_env_medium	filled	FALSE	24.7364	0	0
GFBio	check_env_medium	filled	TRUE	-24.7364	0	0
GFBio	check_env_medium	approx	FALSE	30.5308	0	0
GFBio	check_env_medium	approx	TRUE	-30.5308	0	0
GFBio	check_env_medium	name_id	FALSE	19.9185	0	0
GFBio	check_env_medium	name_id	TRUE	-19.9185	0	0
GFBio	check_env_medium	syntax	FALSE	-205.733	0	0
GFBio	check_env_medium	syntax	TRUE	205.733	0	0
GFBio	env_tag_confidence	no env tag	FALSE	71.8774	0	0
GFBio	env_tag_confidence	no env tag	TRUE	-71.8774	0	0
GFBio	env_tag_confidence	conflict	FALSE	-105.493	0	0
GFBio	env_tag_confidence	conflict	TRUE	105.493	0	0
GFBio	env_tag_confidence	low	FALSE	47.2738	0	0
GFBio	env_tag_confidence	low	TRUE	-47.2738	0	0
GFBio	env_tag_confidence	medium	FALSE	95.5997	0	0
GFBio	env_tag_confidence	medium	TRUE	-95.5997	0	0
GFBio	env_tag_confidence	high	FALSE	-256.456	0	0
GFBio	env_tag_confidence	high	TRUE	256.456	0	0
GFBio	publication_available	not_found	FALSE	62.2127	0	0
GFBio	publication_available	not_found	TRUE	-62.2127	0	0
GFBio	publication_available	s2orc_found	FALSE	-20.4817	0	0
GFBio	publication_available	s2orc_found	TRUE	20.4817	0	0
GFBio	publication_available	pmc_found	FALSE	-21.3086	0	0
GFBio	publication_available	pmc_found	TRUE	21.3086	0	0
GFBio	publication_available	xref_found	FALSE	-44.0975	0	0
GFBio	publication_available	xref_found	TRUE	44.0975	0	0
GFBio	target_gene_info	no	FALSE	-107.1	0	0
GFBio	target_gene_info	no	TRUE	107.1	0	0
GFBio	target_gene_info	xml_other	FALSE	119.276	0	0
GFBio	target_gene_info	xml_other	TRUE	-119.276	0	0
GFBio	target_gene_info	xml_primers	FALSE	-64.0945	0	0
GFBio	target_gene_info	xml_primers	TRUE	64.0945	0	0
GFBio	target_gene_info	tsv_other	FALSE	-0.00875661	0.993	1
GFBio	target_gene_info	tsv_other	TRUE	0.00875661	0.993	1
GFBio	target_gene_info	tsv_primers	FALSE	7.99875	0	0
GFBio	target_gene_info	tsv_primers	TRUE	-7.99875	0	0
